# Gene-expression profiling of single cells from archival tissue with laser-capture microdissection and Smart-3SEQ

**DOI:** 10.1101/207340

**Authors:** Joseph W. Foley, Chunfang Zhu, Philippe Jolivet, Shirley X. Zhu, Peipei Lu, Michael J. Meaney, Robert B. West

**Author notes:** Correponding author.

## Abstract

RNA sequencing (RNA-seq) is a sensitive and accurate method for quantifying gene expression. Small samples or those whose RNA is degraded, such as formalin-fixed, paraffin-embedded (FFPE) tissue, remain challenging to study with nonspecialized RNA-seq protocols. Here we present a new method, Smart-3SEQ, that accurately quantifies transcript abundance even with small amounts of total RNA and effectively characterizes small samples extracted by laser-capture microdissection (LCM) from FFPE tissue. We also obtain distinct biological profiles from FFPE single cells, which have been impossible to study with previous RNA-seq protocols, and we use these data to identify possible new macrophage phenotypes associated with the tumor microenvironment. We propose Smart-3SEQ as a highly cost-effective method to enable large gene-expression profiling experiments unconstrained by sample size and tissue availability. In particular, Smart-3SEQ’s compatibility with FFPE tissue unlocks an enormous number of archived clinical samples, and combined with LCM it allows unprecedented studies of small cell populations and single cells isolated by their *in situ* context.
