## Supplemental File 5: Cost calculations for "Gene-expression profiling of single cells from archival tissue with laser-capture microdissection and Smart-3SEQ"

### Sheet: Smart-3SEQ
Product	Vendor	Catalog#	Price	Qty	Unit	Qty / library	Libraries	Cost / library
SMARTScribe reverse transcriptase	Takara/Clontech	639537	167	10000	U	100	100	1.67
5X first-strand buffer	Takara/Clontech	(included)	0	1000	µL	2	500	0
Dithiothreitol (DTT), 20 mM	Takara/Clontech	(included)	0	500	µL	1	500	0
SUPERase• In RNase inhibitor	Thermo Fisher	AM2694	146	125	µL	0.5	250	0.584
dNTP mix, 10 mM ea.	Thermo Fisher	R0191	33.85	200	µL	1	200	0.16925
Trimethylglycine solution, 5 M	Sigma-Aldrich	B0300-1VL	25	1500	µL	2	750	0.0333333
Magnesium chloride solution, 1 M	Sigma-Aldrich	63069-100ML	112	100	mL	4e-05	2500000	4.48e-05
AMPure XP SPRI bead mix	Beckman Coulter	A63880	320	5000	uL	15	333.333	0.96
Kapa HiFi HotStart ReadyMix	Kapa	KK2601	126	1250	µL	12.5	100	1.26
1S primer bio-P7_short-30T-V	IDT	100 nmol RNase-free HPLC	163.4	1.8	nmol	0.01	180	0.907778
2S primer bio-P5_short-5N-3rG	IDT	100 nmol RNase-free HPLC RNA	163.7	2.9	nmol	0.01	290	0.564483
PCR primer P5-universal	IDT	100 nmol HPLC	83.8	1.9	nmol	0.005	380	0.220526
PCR primer P7-indexX	IDT	100 nmol HPLC	87.4	1.6	nmol	0.005	320	0.273125
REAGENT TOTAL			3438.35					6.64254

### Sheet: 3SEQ
Product	Vendor	Catalog#	Price	Qty	Unit	Qty / library	Libraries	Cost / library
OligoTex mRNA Mini Kit	Qiagen	70022	331	12	prep	1	12	27.5833
MinElute PCR Purification Kit	Qiagen	28006	601	250	rxn	4	62.5	9.616
SuperScript™ III Reverse Transcriptase, 4 x 10,000U *	Thermo Fisher	18080085	1244	40000	U	400	100	12.44
Second-Strand Buffer	Thermo Fisher	10812014	146	500	µL	30	16.6667	8.76
RNaseOUT™ Recombinant Ribonuclease Inhibitor, 5000U	Thermo Fisher	10777019	176	5000	U	40	125	1.408
E. coli DNA Ligase, 100U	Thermo Fisher	18052019	51.75	100	U	10	10	5.175
E-Gel SizeSelect II 2% Gel (10 pack)	Thermo Fisher	G661012	205	10	gel	0.125	80	2.5625
RNaseH, E. coli, 1250U *	NEB	M0297L	272	1250	U	10	125	2.176
DNA Polymerase I, E. coli, 2500U	NEB	M0209L	272	2500	U	40	62.5	4.352
T4 DNA Polymerase, 150U	NEB	M0203L	268	750	U	6	125	2.144
Klenow Fragment, 3’ to 5’ exo-	NEB	M0212L	244	1000	U	15	66.6667	3.66
Quick Ligation Kit	NEB	M2200L	388	150	µL	5	30	12.9333
Phusion™ High-Fidelity PCR Master Mix with HF Buffer*	NEB	M0531L	708	2500	µL	75	33.3333	21.24
Indexed RT primer	IDT	1 umol RNase-free HPLC	359	11.9	nmol	0.075	158.667	2.26261
P5 linker A	IDT	1 umol PAGE	208.2	26.8	nmol	0.1	268	0.776866
P5 linker B	IDT	1 umol PAGE	228	31.9	nmol	0.1	319	0.714734
PCR F	IDT	1 umol HPLC	226.8	37.3	nmol	0.06	621.667	0.364826
Indexed PCR R	IDT	100 nmol HPLC	56.55	2.3	nmol	0.06	38.3333	1.47522
REAGENT TOTAL			19330.8					119.644

### Sheet: TruSeq
Product	Vendor	Catalog#	Price	Qty	Unit	Qty / library	Libraries	Cost / library
TruSeq Stranded Total RNA Library Prep Kit with Ribo-Zero Human/Mouse/Rat High Throughput	Illumina	20020597	14150	96	samples	1	96	147.396
TruSeq RNA CD Index Plate (96 Indexes, 96 Samples)	Illumina	20019792	733	96	samples	1	96	7.63542
AMPure XP SPRI bead mix	Beckman Coulter	A63881	1190	60000	µL	232	258.621	4.60133
RNAClean XP SPRI bead mix	Beckman Coulter	A63987	750	40000	µL	99	404.04	1.85625
SuperScript II reverse transcriptase	Thermo Fisher	18064014	317	50	µL	0.520833	96	3.30208
REAGENT TOTAL			17140					164.791

### Sheet: SMART-seq (Takara)
Product	Vendor	Catalog#	Price	Qty	Unit	Qty / library	Libraries	Cost / library
SMART-Seq® v4 Ultra® Low Input RNA Kit for Sequencing	Takara/Clontech	634891	5964	96	samples	1	96	62.125
Nextera XT DNA Library Preparation Kit (96 samples)	Illumina	FC-131-1096	4519	96	samples	1	96	47.0729
Nextera XT Index Kit (24 indexes, 96 samples)	Illumina	FC-131-1001	357	96	samples	1	96	3.71875
AMPure XP SPRI bead mix	Beckman Coulter	A63881	1190	60000	µL	80	750	1.58667
REAGENT TOTAL			12030					114.503

### Sheet: Smart-seq2 (Picelli et al.)
Product	Vendor	Catalog#	Price	Qty	Unit	Qty / library	Libraries	Cost / library
SuperScript II reverse transcriptase	Thermo Fisher	18064014	317	50	µL	0.5	100	3.17
5X first-strand buffer	Thermo Fisher	(included)	0	200	µL	2	100	0
Dithiothreitol (DTT), 100 mM	Thermo Fisher	(included)	0	50	µL	0.5	100	0
Recombinant ribonuclease inhibitor, 40 U/µL	Takara/Clontech	2313A	124	125	µL	0.25	500	0.248
dNTP mix, 10 mM ea.	Thermo Fisher	R0191	33.85	200	µL	1	200	0.16925
Trimethylglycine solution, 5 M	Sigma-Aldrich	B0300-1VL	25	1500	µL	2	750	0.0333333
Magnesium chloride solution, 1 M	Sigma-Aldrich	63069-100ML	112	100	mL	0.06	1666.67	0.0672
AMPure XP SPRI bead mix	Beckman Coulter	A63881	1190	60000	µL	55	1090.91	1.09083
Kapa HiFi HotStart ReadyMix	Kapa	KK2601	126	1250	µL	12.5	100	1.26
Nextera XT DNA Library Preparation Kit (96 samples)	Illumina	FC-131-1096	4519	96	samples	1	96	47.0729
Nextera XT Index Kit (24 indexes, 96 samples)	Illumina	FC-131-1001	357	96	samples	1	96	3.71875
Oligo-dT30VN primer	IDT	100 nmol RNase-free HPLC	109.2	1.9	nmol	0.01	190	0.574737
TSO (no LNA)	IDT	100 nmol RNase-free HPLC RNA	113.7	2.6	nmol	0.01	260	0.437308
ISPCR primer	IDT	25 nmol standard desalting	8.51	12.7	nmol	0.0025	5080	0.0016752
REAGENT TOTAL			7035.26					57.844

### Sheet: SMARTer
Product	Vendor	Catalog#	Price	Qty	Unit	Qty / library	Libraries	Cost / library
SMARTer® Stranded Total RNA-Seq Kit v2 - Pico Input Mammalian	Takara/Clontech	634413	4320	96	samples	1	96	45
AMPure XP SPRI bead mix	Beckman Coulter	A63881	1190	60000	µL	100	600	1.98333
REAGENT TOTAL			5510					46.9833
